# Growth-dependent tRNA Reprogramming and Codon Bias Link Translation to Metabolic State in *Enterococcus faecalis*

**DOI:** 10.64898/2026.05.07.723122

**Authors:** Michelle M. Mitchener, Caleb M. Anderson, Mark Veleba, Kayla Teo, Mélanie Roch, Ruixi Chen, Yifeng Yuan, Isaiah Han, Agnieszka Dziergowska, Kevin Pethe, Thomas J. Begley, Kimberly A. Kline, Peter C. Dedon

**Affiliations:** Antimicrobial Resistance Interdisciplinary Research Group, Singapore-MIT Alliance for Research and Technology Centre, Singapore 138602, Singapore; Department of Microbiology and Molecular Medicine, Faculty of Medicine, University of Geneva, 1211 Geneva 4, Switzerland; Singapore Centre for Environmental Life Sciences Engineering, Nanyang Technological University, Singapore 637551, Singapore; Department of Biological Engineering, Massachusetts Institute of Technology, Cambridge, MA 02139, USA; Institute of Organic Chemistry, Lodz University of Technology, 90-924 Lodz, Poland; Lee Kong Chian School of Medicine, Nanyang Technological University, Singapore 636921, Singapore; National Centre for Infectious Diseases (NCID), Singapore 308442, Singapore; Department of Biological Sciences, University at Albany, Albany, NY 12222, USA; RNA Institute, University at Albany, Albany, NY 12222, USA; School of Biological Sciences, Nanyang Technological University, Singapore 637551, Singapore

## Abstract

*Enterococcus faecalis* is a Gram-positive commensal bacterium of the human gut microbiome and an opportunistic pathogen responsible for many hospital-acquired infections. Despite the clinical importance of *E. faecalis*, how gene and protein expression are coordinated with growth remains poorly defined. Here, we profiled transcript, protein, and tRNA pool dynamics across distinct phases of *E. faecalis* growth. Differences in protein abundance and corresponding mRNA levels suggested growth phase-dependent posttranscriptional regulation. Growth-associated genes exhibited biased synonymous codon usage, with ribosomal and glycolytic proteins enriched in low-abundance codons read by queuosine-modifiable tRNAs. Analysis of tRNA modification and tRNA isoacceptor abundance revealed growth phase-dependent changes, particularly in anticodon stem loop modifications that influence synonymous codon translation. Changes in queuosine levels preceded shifts in ribosomal proteins, suggesting a contribution to codon-biased translation. Collectively, these findings reveal growth phase-associated remodeling of the *E. faecalis* tRNA pool and support a model in which queuosine-dependent translational reprogramming shapes protein expression during bacterial growth.

**IMPORTANCE:** *Enterococcus faecalis* is a common cause of hospital-acquired infections. Despite its clinical importance, a comprehensive understanding of the organism’s physiology and adaptation to environmental changes remains incomplete. Here, we characterized protein, transcript, and tRNA dynamics across bacterial growth phases, uncovering a role for post-transcriptional regulation marked by tRNA reprogramming and biased synonymous codon usage. These findings enhance our understanding of *E. faecalis* growth and support a model of translational reprogramming therein.
