## Supplemental Table 3 for "Growth-dependent tRNA Reprogramming and Codon Bias Link Translation to Metabolic State in *Enterococcus faecalis*"

### Sheet: summary
Table S3
Overrepresentation analysis of protein clusters (as defined in Table S2) using KEGG and GO (BP (Biological Process) and MF (Molecular Function)) databases.
For each cluster (see separate tabs), enriched pathways/functions are listed by database along with the represented protein members and relevant statistical calculations.
A consolidated version of this information is shown below and was used to generate Fig. 2B.
Cluster	Pathway	ProteinNumber	RichFactor	FoldEnrichment	padj
1	GTP binding	6	0.428571	3.99248	0.0404265
1	GTPase activity	5	0.454545	4.23445	0.0404265
2	Mismatch repair	8	0.444444	3.37879	0.0387766
2	Zinc ion binding	7	0.411765	3.79596	0.0202675
2	Nucleic acid binding	6	0.428571	3.95089	0.0202675
2	ATP binding	24	0.1875	1.72852	0.0202675
3	Metabolic pathways	67	0.191429	1.43894	7.07437e-05
3	Lysine biosynthesis	6	0.461538	3.46932	0.0440751
3	Biosynthesis of cofactors	18	0.246575	1.85347	0.0440751
3	Pyrimidine metabolism	10	0.322581	2.42479	0.0440751
3	Proton transmembrane transport	7	0.538462	4.16995	0.00403274
3	ATP biosynthetic process	6	0.6	4.64651	0.00403274
3	Monoatomic ion transport	6	0.461538	3.57424	0.0158426
3	Proton-transporting ATP synthase activity, rotational mechanism	6	0.6	4.69912	0.0114617
3	Pyridoxal phosphate binding	6	0.461538	3.6147	0.0337402
4	Regulation of DNA-templated transcription	17	0.326923	2.05406	0.0120844
4	Glycolytic process	7	0.538462	3.38316	0.0120844
4	DNA-binding transcription factor activity	15	0.348837	2.35665	0.0148701
5	Biosynthesis of cofactors	21	0.287671	2.2911	0.00227333
5	Metabolic pathways	58	0.165714	1.3198	0.0126219
6	ABC transporters	18	0.236842	2.05776	0.0429623
7	Carbohydrate transport	9	0.642857	6.39019	1.0928e-05
7	Phosphoenolpyruvate-dependent sugar phosphotransferase system	8	0.347826	3.4575	0.00648713
7	Protein-N(PI)-phosphohistidine-sugar phosphotransferase activity	7	0.538462	5.88319	0.00086934
8	Ribosome	39	0.709091	4.4753	1.20185e-20
8	Translation	39	0.639344	4.17454	4.33504e-19
8	Structural constituent of ribosome	38	0.716981	4.77089	7.99467e-21

### Sheet: Cluster_1
KEGG
GO BP – all members
GO BP – membership ≥ 0.7
GO Molecular Function – all members
ID	Description	GeneRatio	BgRatio	RichFactor	FoldEnrichment	zScore	pvalue	p.adjust	qvalue	geneID	Count
GO:0005525	GTP binding	6/95	14/885	0.428571	3.99248	3.91166	0.0019298	0.0404265	0.0370037	OG1RF_RS09680/OG1RF_RS13010/OG1RF_RS06560/OG1RF_RS09160/OG1RF_RS13090/OG1RF_RS11135	6
GO:0003924	GTPase activity	5/95	11/885	0.454545	4.23445	3.74124	0.00351535	0.0404265	0.0370037	OG1RF_RS06560/OG1RF_RS02340/OG1RF_RS09160/OG1RF_RS13090/OG1RF_RS11135	5
GO Molecular Function – membership ≥ 0.7

### Sheet: Cluster_2
KEGG
ID	Description	GeneRatio	BgRatio	pvalue	p.adjust	Count	geneID
efi03430	Mismatch repair	8/88	18/669	0.00094577	0.0387766	8	OG1RF_11192/OG1RF_10458/OG1RF_11811/OG1RF_12435/OG1RF_12434/OG1RF_11401/OG1RF_10777/OG1RF_10660
GO BP – all members
GO BP – membership ≥ 0.7
GO Molecular Function – all members
ID	Description	GeneRatio	BgRatio	RichFactor	FoldEnrichment	zScore	pvalue	p.adjust	qvalue	geneID	Count
GO:0008270	zinc ion binding	7/96	17/885	0.411765	3.79596	4.05806	0.0011146	0.0202675	0.0185515	OG1RF_RS12715/OG1RF_RS11400/OG1RF_RS04990/OG1RF_RS02635/OG1RF_RS05945/OG1RF_RS10520/OG1RF_RS04015	7
GO:0003676	nucleic acid binding	6/96	14/885	0.428571	3.95089	3.88	0.00204115	0.0202675	0.0185515	OG1RF_RS05610/OG1RF_RS10520/OG1RF_RS04015/OG1RF_RS12160/OG1RF_RS01030/OG1RF_RS02710	6
GO:0005524	ATP binding	24/96	128/885	0.1875	1.72852	3.10684	0.00264359	0.0202675	0.0185515	OG1RF_RS11435/OG1RF_RS00580/OG1RF_RS09660/OG1RF_RS03415/OG1RF_RS08390/OG1RF_RS03020/OG1RF_RS02635/OG1RF_RS01005/OG1RF_RS03715/OG1RF_RS12115/OG1RF_RS12445/OG1RF_RS09235/OG1RF_RS12440/OG1RF_RS08495/OG1RF_RS10520/OG1RF_RS03845/OG1RF_RS12160/OG1RF_RS05865/OG1RF_RS10355/OG1RF_RS03430/OG1RF_RS10090/OG1RF_RS11345/OG1RF_RS11615/OG1RF_RS12665	24
GO Molecular Function – membership ≥ 0.7
ID	Description	GeneRatio	BgRatio	RichFactor	FoldEnrichment	zScore	pvalue	p.adjust	qvalue	geneID	Count
GO:0005524	ATP binding	13/30	128/885	0.101562	2.99609	4.57132	9.11698e-05	0.00125643	0.00108917	OG1RF_RS11435/OG1RF_RS09660/OG1RF_RS08390/OG1RF_RS02635/OG1RF_RS01005/OG1RF_RS12115/OG1RF_RS12445/OG1RF_RS10520/OG1RF_RS03845/OG1RF_RS03430/OG1RF_RS10090/OG1RF_RS11345/OG1RF_RS12665	13
GO:0008270	zinc ion binding	5/30	17/885	0.294118	8.67647	5.98315	0.000147815	0.00125643	0.00108917	OG1RF_RS12715/OG1RF_RS11400/OG1RF_RS02635/OG1RF_RS10520/OG1RF_RS04015	5

### Sheet: Cluster_3
KEGG
ID	Description	GeneRatio	BgRatio	pvalue	p.adjust	Count	geneID
efi01100	Metabolic pathways	67/89	350/669	1.72546e-06	7.07437e-05	67	OG1RF_10782/OG1RF_10463/OG1RF_11300/OG1RF_11986/OG1RF_11988/OG1RF_10013/OG1RF_10042/OG1RF_10133/OG1RF_11876/OG1RF_11968/OG1RF_11932/OG1RF_11088/OG1RF_10915/OG1RF_11430/OG1RF_12063/OG1RF_11582/OG1RF_11425/OG1RF_10954/OG1RF_12446/OG1RF_11989/OG1RF_11432/OG1RF_11417/OG1RF_10956/OG1RF_11423/OG1RF_12228/OG1RF_11221/OG1RF_11429/OG1RF_11987/OG1RF_12197/OG1RF_11796/OG1RF_11675/OG1RF_11428/OG1RF_11424/OG1…
efi00300	Lysine biosynthesis	6/89	13/669	0.00371273	0.0440751	6	OG1RF_12446/OG1RF_11417/OG1RF_10956/OG1RF_11221/OG1RF_10255/OG1RF_10912
efi01240	Biosynthesis of cofactors	18/89	73/669	0.00386022	0.0440751	18	OG1RF_10013/OG1RF_10042/OG1RF_11876/OG1RF_11968/OG1RF_11932/OG1RF_11430/OG1RF_11425/OG1RF_11423/OG1RF_11379/OG1RF_12228/OG1RF_11429/OG1RF_11675/OG1RF_11428/OG1RF_11424/OG1RF_12027/OG1RF_12517/OG1RF_11426/OG1RF_10381
efi00240	Pyrimidine metabolism	10/89	31/669	0.00430001	0.0440751	10	OG1RF_11430/OG1RF_11425/OG1RF_11432/OG1RF_11423/OG1RF_11429/OG1RF_11428/OG1RF_11424/OG1RF_12125/OG1RF_10278/OG1RF_11426
GO BP – all members
ID	Description	GeneRatio	BgRatio	RichFactor	FoldEnrichment	zScore	pvalue	p.adjust	qvalue	geneID	Count
GO:1902600	proton transmembrane transport	7/86	13/666	0.538462	4.16995	4.44133	0.000424916	0.00403274	0.00339599	OG1RF_RS10155/OG1RF_RS10165/OG1RF_RS10170/OG1RF_RS10160/OG1RF_RS10150/OG1RF_RS10175/OG1RF_RS01590	7
GO:0006754	ATP biosynthetic process	6/86	10/666	0.6	4.64651	4.47066	0.000537699	0.00403274	0.00339599	OG1RF_RS10155/OG1RF_RS10165/OG1RF_RS10170/OG1RF_RS10160/OG1RF_RS10150/OG1RF_RS10175	6
GO:0006811	monoatomic ion transport	6/86	13/666	0.461538	3.57424	3.6067	0.00316853	0.0158426	0.0133412	OG1RF_RS10155/OG1RF_RS10165/OG1RF_RS10170/OG1RF_RS10160/OG1RF_RS10150/OG1RF_RS10175	6
GO BP – membership ≥ 0.7
ID	Description	GeneRatio	BgRatio	RichFactor	FoldEnrichment	zScore	pvalue	p.adjust	qvalue	geneID	Count
GO:0006754	ATP biosynthetic process	5/38	10/666	0.5	8.76316	6.08008	9.50867e-05	0.000950867	0.000700639	OG1RF_RS10155/OG1RF_RS10170/OG1RF_RS10160/OG1RF_RS10150/OG1RF_RS10175	5
GO:0006811	monoatomic ion transport	5/38	13/666	0.384615	6.74089	5.13827	0.000427495	0.00142498	0.00104999	OG1RF_RS10155/OG1RF_RS10170/OG1RF_RS10160/OG1RF_RS10150/OG1RF_RS10175	5
GO:1902600	proton transmembrane transport	5/38	13/666	0.384615	6.74089	5.13827	0.000427495	0.00142498	0.00104999	OG1RF_RS10155/OG1RF_RS10170/OG1RF_RS10160/OG1RF_RS10150/OG1RF_RS10175	5
GO Molecular Function – all members
ID	Description	GeneRatio	BgRatio	RichFactor	FoldEnrichment	zScore	pvalue	p.adjust	qvalue	geneID	Count
GO:0046933	proton-transporting ATP synthase activity, rotational mechanism	6/113	10/885	0.6	4.69912	4.49832	0.000520985	0.0114617	0.00987129	OG1RF_RS10155/OG1RF_RS10165/OG1RF_RS10170/OG1RF_RS10160/OG1RF_RS10150/OG1RF_RS10175	6
GO:0030170	pyridoxal phosphate binding	6/113	13/885	0.461538	3.6147	3.63156	0.00306729	0.0337402	0.0290585	OG1RF_RS09890/OG1RF_RS07300/OG1RF_RS11265/OG1RF_RS08590/OG1RF_RS03035/OG1RF_RS00550	6
GO Molecular Function – membership ≥ 0.7
ID	Description	GeneRatio	BgRatio	RichFactor	FoldEnrichment	zScore	pvalue	p.adjust	qvalue	geneID	Count
GO:0046933	proton-transporting ATP synthase activity, rotational mechanism	5/50	10/885	0.5	8.85	6.10567	9.60199e-05	0.00182438	0.00161718	OG1RF_RS10155/OG1RF_RS10170/OG1RF_RS10160/OG1RF_RS10150/OG1RF_RS10175	5

### Sheet: Cluster_4
KEGG
GO BP – all members
ID	Description	GeneRatio	BgRatio	RichFactor	FoldEnrichment	zScore	pvalue	p.adjust	qvalue	geneID	Count
GO:0006355	regulation of DNA-templated transcription	17/106	52/666	0.326923	2.05406	3.44155	0.0013509	0.0120844	0.0110243	OG1RF_RS07480/OG1RF_RS07005/OG1RF_RS00275/OG1RF_RS11340/OG1RF_RS11200/OG1RF_RS06735/OG1RF_RS11885/OG1RF_RS01865/OG1RF_RS02035/OG1RF_RS11935/OG1RF_RS00525/OG1RF_RS13175/OG1RF_RS07160/OG1RF_RS01440/OG1RF_RS07265/OG1RF_RS12920/OG1RF_RS05260	17
GO:0006096	glycolytic process	7/106	13/666	0.538462	3.38316	3.77258	0.00161125	0.0120844	0.0110243	OG1RF_RS08325/OG1RF_RS08335/OG1RF_RS06240/OG1RF_RS08340/OG1RF_RS04020/OG1RF_RS04925/OG1RF_RS00995	7
GO BP – membership ≥ 0.7
ID	Description	GeneRatio	BgRatio	RichFactor	FoldEnrichment	zScore	pvalue	p.adjust	qvalue	geneID	Count
GO:0006096	glycolytic process	4/24	13/666	0.307692	8.53846	5.30331	0.000750245	0.0067522	0.00631785	OG1RF_RS08325/OG1RF_RS06240/OG1RF_RS04020/OG1RF_RS04925	4
GO Molecular Function – all members
ID	Description	GeneRatio	BgRatio	RichFactor	FoldEnrichment	zScore	pvalue	p.adjust	qvalue	geneID	Count
GO:0003700	DNA-binding transcription factor activity	15/131	43/885	0.348837	2.35665	3.79946	0.000619588	0.0148701	0.0136962	OG1RF_RS07480/OG1RF_RS07005/OG1RF_RS07540/OG1RF_RS08500/OG1RF_RS11200/OG1RF_RS06735/OG1RF_RS05705/OG1RF_RS11885/OG1RF_RS08200/OG1RF_RS01865/OG1RF_RS02035/OG1RF_RS00525/OG1RF_RS07160/OG1RF_RS12920/OG1RF_RS05260	15
GO Molecular Function – membership ≥ 0.7

### Sheet: Cluster_5
KEGG
ID	Description	GeneRatio	BgRatio	pvalue	p.adjust	Count	geneID
efi01240	Biosynthesis of cofactors	21/84	73/669	6.14413e-05	0.00227333	21	OG1RF_10226/OG1RF_10330/OG1RF_10517/OG1RF_11436/OG1RF_10712/OG1RF_12001/OG1RF_12183/OG1RF_12105/OG1RF_12000/OG1RF_12028/OG1RF_11504/OG1RF_12174/OG1RF_10608/OG1RF_12518/OG1RF_12516/OG1RF_11296/OG1RF_12040/OG1RF_12514/OG1RF_12135/OG1RF_10568/OG1RF_11367
efi01100	Metabolic pathways	58/84	350/669	0.000682266	0.0126219	58	OG1RF_10367/OG1RF_10226/OG1RF_10330/OG1RF_12115/OG1RF_10141/OG1RF_10462/OG1RF_11303/OG1RF_11931/OG1RF_11852/OG1RF_10517/OG1RF_10985/OG1RF_12372/OG1RF_11436/OG1RF_10712/OG1RF_12001/OG1RF_12183/OG1RF_11970/OG1RF_10355/OG1RF_12105/OG1RF_12000/OG1RF_11295/OG1RF_11851/OG1RF_12028/OG1RF_10955/OG1RF_11450/OG1RF_10461/OG1RF_10233/OG1RF_11504/OG1RF_11869/OG1RF_10362/OG1RF_11893/OG1RF_10143/OG1RF_10899/OG1…
GO BP – all members
GO BP – membership ≥ 0.7
GO Molecular Function – all members
GO Molecular Function – membership ≥ 0.7

### Sheet: Cluster_6
KEGG
ID	Description	GeneRatio	BgRatio	pvalue	p.adjust	Count	geneID
efi02010	ABC transporters	18/76	77/669	0.00104786	0.0429623	18	OG1RF_10126/OG1RF_10638/OG1RF_10639/OG1RF_11467/OG1RF_12207/OG1RF_11470/OG1RF_12464/OG1RF_10182/OG1RF_10637/OG1RF_11466/OG1RF_10636/OG1RF_10620/OG1RF_11727/OG1RF_10057/OG1RF_11469/OG1RF_10896/OG1RF_10127/OG1RF_10128
GO BP – all members
GO BP – membership ≥ 0.7
GO Molecular Function – all members
GO Molecular Function – membership ≥ 0.7

### Sheet: Cluster_7
KEGG
GO BP – all members
ID	Description	GeneRatio	BgRatio	RichFactor	FoldEnrichment	zScore	pvalue	p.adjust	qvalue	geneID	Count
GO:0008643	carbohydrate transport	9/67	14/666	0.642857	6.39019	6.81207	8.40619e-07	1.0928e-05	9.73348e-06	OG1RF_RS03455/OG1RF_RS11515/OG1RF_RS01860/OG1RF_RS12650/OG1RF_RS07770/OG1RF_RS12295/OG1RF_RS09020/OG1RF_RS11580/OG1RF_RS08290	9
GO:0009401	phosphoenolpyruvate-dependent sugar phosphotransferase system	8/67	23/666	0.347826	3.4575	4.00854	0.00099802	0.00648713	0.00577801	OG1RF_RS11515/OG1RF_RS03880/OG1RF_RS01860/OG1RF_RS12650/OG1RF_RS07770/OG1RF_RS12295/OG1RF_RS11580/OG1RF_RS08290	8
GO BP – membership ≥ 0.7
ID	Description	GeneRatio	BgRatio	RichFactor	FoldEnrichment	zScore	pvalue	p.adjust	qvalue	geneID	Count
GO:0009401	phosphoenolpyruvate-dependent sugar phosphotransferase system	4/21	23/666	0.173913	5.51553	3.97381	0.00439207	0.0275766	0.0207343	OG1RF_RS03880/OG1RF_RS12650/OG1RF_RS07770/OG1RF_RS11580	4
GO:0008643	carbohydrate transport	3/21	14/666	0.214286	6.79592	3.95187	0.00787902	0.0275766	0.0207343	OG1RF_RS12650/OG1RF_RS07770/OG1RF_RS11580	3
GO Molecular Function – all members
ID	Description	GeneRatio	BgRatio	RichFactor	FoldEnrichment	zScore	pvalue	p.adjust	qvalue	geneID	Count
GO:0008982	protein-N(PI)-phosphohistidine-sugar phosphotransferase activity	7/81	13/885	0.538462	5.88319	5.62675	4.57547e-05	0.00086934	0.000818769	OG1RF_RS11515/OG1RF_RS01860/OG1RF_RS12650/OG1RF_RS07770/OG1RF_RS12295/OG1RF_RS11580/OG1RF_RS08290	7
GO Molecular Function – membership ≥ 0.7
ID	Description	GeneRatio	BgRatio	RichFactor	FoldEnrichment	zScore	pvalue	p.adjust	qvalue	geneID	Count
GO:0008982	protein-N(PI)-phosphohistidine-sugar phosphotransferase activity	3/23	13/885	0.230769	8.8796	4.67255	0.00370661	0.0407727	0.0312135	OG1RF_RS12650/OG1RF_RS07770/OG1RF_RS11580	3

### Sheet: Cluster_8
KEGG
ID	Description	GeneRatio	BgRatio	pvalue	p.adjust	Count	geneID
efi03010	Ribosome	39/106	55/669	3.16275e-22	1.20185e-20	39	OG1RF_10154/OG1RF_11833/OG1RF_10151/OG1RF_12340/OG1RF_10163/OG1RF_12082/OG1RF_10145/OG1RF_12081/OG1RF_10168/OG1RF_10166/OG1RF_10156/OG1RF_10152/OG1RF_10170/OG1RF_10161/OG1RF_10167/OG1RF_10165/OG1RF_12083/OG1RF_12487/OG1RF_11874/OG1RF_10157/OG1RF_11564/OG1RF_10175/OG1RF_10144/OG1RF_10153/OG1RF_10007/OG1RF_12486/OG1RF_10150/OG1RF_12335/OG1RF_10176/OG1RF_10009/OG1RF_10169/OG1RF_10155/OG1RF_10160/OG1…
GO BP – all members
ID	Description	GeneRatio	BgRatio	RichFactor	FoldEnrichment	zScore	pvalue	p.adjust	qvalue	geneID	Count
GO:0006412	translation	39/102	61/666	0.639344	4.17454	11.0545	2.55002e-20	4.33504e-19	4.29477e-19	OG1RF_RS00775/OG1RF_RS09385/OG1RF_RS00760/OG1RF_RS11990/OG1RF_RS00820/OG1RF_RS10650/OG1RF_RS00730/OG1RF_RS10645/OG1RF_RS00845/OG1RF_RS00835/OG1RF_RS00785/OG1RF_RS00765/OG1RF_RS00855/OG1RF_RS00810/OG1RF_RS00840/OG1RF_RS00830/OG1RF_RS10655/OG1RF_RS12690/OG1RF_RS09590/OG1RF_RS00790/OG1RF_RS08025/OG1RF_RS00880/OG1RF_RS00725/OG1RF_RS00045/OG1RF_RS12685/OG1RF_RS00755/OG1RF_RS11965/OG1RF_RS00885/OG1RF_R…	39
GO BP – membership ≥ 0.7
ID	Description	GeneRatio	BgRatio	RichFactor	FoldEnrichment	zScore	pvalue	p.adjust	qvalue	geneID	Count
GO:0006412	translation	34/52	61/666	0.557377	7.13871	14.6283	2.17227e-27	1.73782e-26	1.60062e-26	OG1RF_RS09385/OG1RF_RS00760/OG1RF_RS11990/OG1RF_RS00820/OG1RF_RS10650/OG1RF_RS00730/OG1RF_RS10645/OG1RF_RS00845/OG1RF_RS00835/OG1RF_RS00785/OG1RF_RS00765/OG1RF_RS00855/OG1RF_RS00810/OG1RF_RS00840/OG1RF_RS00830/OG1RF_RS10655/OG1RF_RS12690/OG1RF_RS09590/OG1RF_RS00790/OG1RF_RS08025/OG1RF_RS00880/OG1RF_RS00725/OG1RF_RS00045/OG1RF_RS12685/OG1RF_RS11965/OG1RF_RS00885/OG1RF_RS00055/OG1RF_RS00850/OG1RF_R…	34
GO Molecular Function – all members
ID	Description	GeneRatio	BgRatio	RichFactor	FoldEnrichment	zScore	pvalue	p.adjust	qvalue	geneID	Count
GO:0003735	structural constituent of ribosome	38/133	53/885	0.716981	4.77089	11.9004	3.63394e-22	7.99467e-21	7.6504e-21	OG1RF_RS00775/OG1RF_RS09385/OG1RF_RS00760/OG1RF_RS11990/OG1RF_RS00820/OG1RF_RS10650/OG1RF_RS00730/OG1RF_RS10645/OG1RF_RS00845/OG1RF_RS00835/OG1RF_RS00785/OG1RF_RS00765/OG1RF_RS00855/OG1RF_RS00810/OG1RF_RS00840/OG1RF_RS00830/OG1RF_RS10655/OG1RF_RS12690/OG1RF_RS09590/OG1RF_RS00790/OG1RF_RS08025/OG1RF_RS00880/OG1RF_RS00725/OG1RF_RS00045/OG1RF_RS12685/OG1RF_RS00755/OG1RF_RS11965/OG1RF_RS00885/OG1RF_R…	38
GO Molecular Function – membership ≥ 0.7
ID	Description	GeneRatio	BgRatio	RichFactor	FoldEnrichment	zScore	pvalue	p.adjust	qvalue	geneID	Count
GO:0003735	structural constituent of ribosome	34/59	53/885	0.641509	9.62264	17.2933	7.38638e-32	9.60229e-31	9.33016e-31	OG1RF_RS09385/OG1RF_RS00760/OG1RF_RS11990/OG1RF_RS00820/OG1RF_RS10650/OG1RF_RS00730/OG1RF_RS10645/OG1RF_RS00845/OG1RF_RS00835/OG1RF_RS00785/OG1RF_RS00765/OG1RF_RS00855/OG1RF_RS00810/OG1RF_RS00840/OG1RF_RS00830/OG1RF_RS10655/OG1RF_RS12690/OG1RF_RS09590/OG1RF_RS00790/OG1RF_RS08025/OG1RF_RS00880/OG1RF_RS00725/OG1RF_RS00045/OG1RF_RS12685/OG1RF_RS11965/OG1RF_RS00885/OG1RF_RS00055/OG1RF_RS00850/OG1RF_R…	34
