## Supplemental Table 6 for "Growth-dependent tRNA Reprogramming and Codon Bias Link Translation to Metabolic State in *Enterococcus faecalis*"

### Sheet: codon_usage
Table S6
tRNA isoacceptor decoding of codons in E. faecalis OG1RF.
The table below shows synonmyous codons (if present) for each amino acid, as well as the predicted tRNA isoacceptors available to decode them in E. faecalis. Whether codon pairing is expected to be Watson-Crick or wobble pairing is also indicated.
Codon-anticodon pairing predictions are based on existing literature (see Rocha, E.P.C. Genome Res. (2004) 14(11): Table 2 and Bjork, G.R. et al. RNA (2007) 13: Figure 2).
37 mature, sequence-unique tRNA isoacceptors were curated from the Genomic tRNA Database (GtRNAdb).
tRNA isoacceptors are named in the format "amino acid-anticodon sequence."
Asp-GUC-1/2 indicates a single mature sequence-unique tRNA that results from two different genes.
There are two isodecoders (same anticodon, different overall tRNA sequence) for asparagine (Asp-GUC-1/2 and Asp-GUC-3) and for phenylalanine (Phe-GAA-1 and Phe-GAA-2).
Amino acid encoded	DNA code	mRNA codon	tRNA anticodon	tRNA Isoacceptor(s)	Base-pairing
Ala	GCA	GCA	UGC	Ala-UGC	Watson-Crick
	GCC	GCC			wobble
	GCG	GCG			wobble
	GCT	GCU			wobble
Arg	AGG	AGG	CCU	Arg-CCU	Watson-Crick
	AGA	AGA	UCU	Arg-UCU	Watson-Crick
	CGG	CGG	CCG	Arg-CCG	Watson-Crick
	CGT	CGU	ACG	Arg-ACG	Watson-Crick
	CGA	CGA			wobble
	CGC	CGC			wobble
Asn	AAC	AAC	GUU	Asn-GUU	Watson-Crick
	AAT	AAU			wobble
Asp	GAC	GAC	GUC	Asp-GUC-1/2, Asp-GUC-3	Watson-Crick
	GAT	GAU			wobble
Cys	TGC	UGC	GCA	Cys-GCA	Watson-Crick
	TGT	UGU			wobble
Gln	CAA	CAA	UUG	Gln-UUG	Watson-Crick
	CAG	CAG			wobble
Glu	GAA	GAA	UUC	Glu-UUC	Watson-Crick
	GAG	GAG			wobble
Gly	GGA	GGA	UCC	Gly-UCC	Watson-Crick
	GGG	GGG			wobble
	GGC	GGC	GCC	Gly-GCC	Watson-Crick
	GGT	GGU			wobble
His	CAC	CAC	GUG	His-GUG	Watson-Crick
	CAT	CAU			wobble
Ile	ATC	AUC	GAU	Ile-GAU	Watson-Crick
	ATT	AUU			wobble
	ATA	AUA	CAU	Met(Ile)-CAU	wobble
Leu	TTG	UUG	CAA	Leu-CAA	Watson-Crick
	TTA	UUA	UAA	Leu-UAA	Watson-Crick
	CTA	CUA	UAG	Leu-UAG	Watson-Crick
	CTG	CUG			wobble
	CTC	CUC	GAG	Leu-GAG	Watson-Crick
	CTT	CUU			wobble
Lys	AAG	AAG	CUU	Lys-CUU	Watson-Crick
	AAA	AAA	UUU	Lys-UUU	Watson-Crick
Met	ATG	AUG	CAU	Met-CAU	Watson-Crick
Phe	TTC	UUC	GAA	Phe-GAA-1, Phe-GAA-2	Watson-Crick
	TTT	UUU			wobble
Pro	CCA	CCA	UGG	Pro-UGG	Watson-Crick
	CCC	CCC			wobble
	CCG	CCG			wobble
	CCT	CCU			wobble
Ser	TCG	UCG	CGA	Ser-CGA	Watson-Crick
	TCA	UCA	UGA	Ser-UGA	Watson-Crick
	AGC	AGC	GCU	Ser-GCU	Watson-Crick
	AGT	AGU			wobble
	TCC	UCC	GGA	Ser-GGA	Watson-Crick
	TCT	UCU			wobble
Thr	ACG	ACG	CGU	Thr-CGU	Watson-Crick
	ACA	ACA	UGU	Thr-UGU	Watson-Crick
	ACC	ACC	GGU	Thr-GGU	Watson-Crick
	ACT	ACU			wobble
Trp	TGG	UGG	CCA	Trp-CCA	Watson-Crick
Tyr	TAC	UAC	GUA	Tyr-GUA	Watson-Crick
	TAT	UAU			wobble
Val	GTA	GUA	UAC	Val-UAC	Watson-Crick
	GTC	GUC			wobble
	GTG	GUG			wobble
	GTT	GUU			wobble
fMet	ATG	AUG	CAU	fMet-CAU	Watson-Crick
