## Supplemental Table 7 for "Growth-dependent tRNA Reprogramming and Codon Bias Link Translation to Metabolic State in *Enterococcus faecalis*"

### Sheet: raw
Table S7
Raw data, subsequent normalization, and log2(fold-change) calculations for E. faecalis OG1RF tRNA modification data across the growth time course. (See respective spreadsheet tabs and their corresponding descriptions for details.)
Raw LC-MS/MS Data
Included are modifications identified as being present in tRNA based on preliminary LC-MS/MS analysis of HPLC-isolated 16S/23S rRNA, 5S rRNA, and tRNA.
Modifications were considered detectable if their signal-to-noise ratio was ≥ 3 and quantifiable if their signal-to-noise ratio was ≥ 10 (ND = not detected; NQ = not quantifiable). Only modifications detected in all experiments are shown below.
Modified nucleoside values are areas under the curve for their respective dMRM transitions. Unmodified nucleoside (A, U, G, C) values are areas under the curve for UV absorbance (260 nm).
Biological triplicate samples were determined for time points t = 1, 2, 3, 4, 5, and 6 h.
Canonical RNA nucleoside and modified nucleosides are found in columns, with their identities given by their Modomics short names (as shown in Fig. 4).
Samples are found in rows and are indicated as "timepoint_replicate." For example, the row with header "1_2" indicates the t = 1 h timepoint, the second biological replicate.
Sample	A	C	G	U	ac4C	Cm	cmnm5s2U	D	f5C	ho5U	I	i6A	m1A	m1G	m2A	m5U	m6A	m7G	mo5U	preQ1	Q	s2U	s4U	t6A	Y
1_1	106.416	21.6935	146.047	57.8543	545999	845080	6419.98	230492	16419.3	1216.31	25871	9.40726e+06	2.80498e+07	9.76959e+06	4.01196e+06	3.37448e+06	1.57058e+07	4.49293e+07	981351	7217.83	368879	6939	583077	2.15927e+06	133258
2_1	120.714	27.4392	174.455	67.1847	691544	762786	10023.8	315191	19418.8	6315.19	29193	1.12486e+07	3.72803e+07	1.24275e+07	3.33965e+06	4.63427e+06	1.92533e+07	5.55686e+07	1.87748e+06	NQ	774328	9714	740226	2.65941e+06	180997
3_1	118.349	26.8782	170.293	64.7052	649499	743604	9862.04	313466	20037.9	6935.24	31150	1.11043e+07	3.59379e+07	1.22055e+07	2.85859e+06	4.25707e+06	1.96963e+07	5.34118e+07	1.81032e+06	ND	271614	7578	608884	2.68105e+06	175200
4_1	133.057	29.556	188.81	73.5515	758044	798600	11046.6	295385	22356.5	9709.59	32548	1.16866e+07	3.77372e+07	1.38288e+07	4.72125e+06	3.59875e+06	2.23789e+07	5.95489e+07	2.10765e+06	ND	152779	8905	499882	2.8837e+06	188301
5_1	133.665	31.1445	186.596	74.8342	694224	752719	10193	297830	22063	7360.16	39012	1.20774e+07	4.04405e+07	1.40636e+07	6.8615e+06	3.78897e+06	2.27097e+07	6.23128e+07	2.09592e+06	ND	144449	6671	457241	2.83855e+06	192498
6_1	123.781	28.4382	156.357	67.5382	646148	718436	9612.67	292386	20244.6	5084.9	32748	1.08488e+07	3.68926e+07	1.34171e+07	6.1131e+06	3.20274e+06	2.07913e+07	6.0093e+07	1.95255e+06	NQ	144667	7350	348808	2.64783e+06	184871
1_2	109.613	21.9432	145.476	59.5206	469855	933684	6826.52	201468	16161.3	1121.85	21017	8.38672e+06	2.51962e+07	8.90086e+06	3.65264e+06	2.99851e+06	1.37765e+07	4.08509e+07	859339	6931.78	377574	6833	400281	1.78798e+06	120536
2_2	122.883	27.8049	177.681	69.4559	718663	784249	9933.82	313870	19663.6	5939.38	33481	1.17267e+07	3.7964e+07	1.2441e+07	3.32615e+06	4.73092e+06	1.92968e+07	5.57631e+07	1.88585e+06	NQ	749244	9966	754705	2.81405e+06	182448
3_2	119.999	27.5688	172.513	65.0491	662066	684296	9178.78	318165	18344.4	4655.39	35594	1.12143e+07	3.7173e+07	1.27277e+07	2.60757e+06	3.48065e+06	1.99427e+07	5.37681e+07	1.77978e+06	ND	289165	7667	390149	2.59185e+06	179617
4_2	132.355	29.9732	189.41	73.5667	685461	763134	11065.3	291362	22301.2	9472.31	32227	1.15668e+07	4.01422e+07	1.3504e+07	4.18527e+06	3.69967e+06	2.19791e+07	5.87798e+07	2.02622e+06	ND	168906	9940	523539	2.81523e+06	183859
5_2	123.23	27.0195	168.746	68.1771	592785	755925	9245.57	273533	19819.5	6756.84	35283	1.07686e+07	3.41925e+07	1.18598e+07	5.95634e+06	3.12746e+06	2.01523e+07	5.50534e+07	1.81841e+06	ND	141344	5627	358582	2.52246e+06	170756
6_2	130.024	29.3522	167.023	71.4638	632669	786958	9198.44	289851	20704.3	5732.59	34545	1.11751e+07	3.76641e+07	1.26362e+07	6.25023e+06	3.21842e+06	2.10266e+07	6.09217e+07	1.95992e+06	NQ	138315	6708	373547	2.56334e+06	183421
1_3	113.535	22.2369	150.334	61.8685	508426	931722	8518.96	223841	17041.1	1220.98	24331	8.53133e+06	2.61074e+07	9.5387e+06	3.88e+06	3.088e+06	1.44738e+07	4.32573e+07	921716	6953.01	371775	6498	512464	1.98476e+06	129785
2_3	130.523	28.5315	185.568	71.3575	730117	844245	8725.04	306782	20560.9	6539.37	30717	1.12269e+07	3.72649e+07	1.25965e+07	3.35545e+06	4.53457e+06	1.96996e+07	5.55811e+07	1.88269e+06	NQ	603041	9278	699558	2.67599e+06	174454
3_3	115.938	25.6802	173.037	62.8116	635049	689694	9323.39	298037	16869.4	4080.49	29632	1.06137e+07	3.30302e+07	1.22725e+07	2.76803e+06	3.05486e+06	1.962e+07	5.00927e+07	1.7074e+06	ND	275538	6637	356273	2.49496e+06	167739
4_3	119.772	26.8378	170.204	66.4807	631232	710445	9789.22	282251	19967.3	8613.22	30964	1.13111e+07	3.44099e+07	1.24352e+07	4.30501e+06	3.20167e+06	2.07058e+07	5.43035e+07	1.89087e+06	ND	140329	8442	447738	2.62461e+06	176145
5_3	133.591	30.9251	187.769	73.6886	682564	730592	10246.3	298287	22745	5535.51	37482	1.20184e+07	4.05055e+07	1.40608e+07	6.62893e+06	3.80407e+06	2.25119e+07	6.2258e+07	2.103e+06	ND	153590	7247	458513	2.94812e+06	193542
6_3	139.913	34.5994	183.323	77.5228	703479	761509	10594.7	312367	22640.2	7126.02	35039	1.22495e+07	4.17936e+07	1.39889e+07	6.90776e+06	3.8323e+06	2.28597e+07	6.44026e+07	2.13956e+06	NQ	164255	7619	471275	3.23788e+06	191861

### Sheet: normalized
Normalized LC-MS/MS Data
Relative modified nucleoside amounts (normalized values) were determined by dividing modification levels (determined as areas under the curve for dMRM transitions) by the sum total of unmodified nucleosides (A, U, G, C) in the sample (determined as areas under the curve for UV absorbance (260 nm)).
Only modifications quantifiable in all experiments and for all timepoints are shown below.
Biological triplicate samples were determined for time points t = 1, 2, 3, 4, 5, and 6 h.
RNA modifications are found in columns, with their identities given by their Modomics short names (as shown in Fig. 4).
Samples are found in rows and are indicated as "timepoint_replicate." For example, the row with header "1_2" indicates the t = 1 h timepoint, the second biological replicate.
Sample	ac4C	Cm	cmnm5s2U	D	f5C	ho5U	I	i6A	m1A	m1G	m2A	m5U	m6A	m7G	mo5U	Q	s2U	s4U	t6A	Y
1_1	1644.52	2545.34	19.3367	694.231	49.454	3.66347	77.9221	28334.2	84484.7	29425.5	12083.8	10163.8	47304.9	135325	2955.78	1111.05	20.8999	1756.2	6503.61	401.365
2_1	1774.13	1956.9	25.7157	808.612	49.8184	16.2014	74.8936	28858	95641.3	31882.4	8567.75	11889.1	49393.6	142559	4816.62	1986.51	24.9209	1899.02	6822.62	464.341
3_1	1708.19	1955.69	25.9373	824.42	52.6999	18.2398	81.925	29204.4	94517.1	32100.7	7518.13	11196.2	51801.6	140474	4761.18	714.35	19.9303	1601.37	7051.19	460.779
4_1	1783.74	1879.17	25.9937	695.065	52.6067	22.8475	76.5881	27499.4	88798.8	32540.4	11109.5	8468.15	52659.3	140123	4959.48	359.501	20.9542	1176.26	6785.59	443.087
5_1	1628.72	1765.95	23.9137	698.739	51.7619	17.2677	91.526	28334.8	94877.3	32994.6	16097.8	8889.31	53279.2	146192	4917.24	338.893	15.6508	1072.73	6659.51	451.62
6_1	1717.96	1910.15	25.5578	777.384	53.8257	13.5195	87.0692	28844.3	98088.8	35672.8	16253.3	8515.33	55279.1	159773	5191.38	384.637	19.5419	927.399	7039.94	491.529
1_2	1396.08	2774.25	20.2836	598.62	48.0201	3.33335	62.4477	24919.4	74865.4	26447.1	10853.1	8909.45	40934	121380	2553.35	1121.88	20.3029	1189.35	5312.62	358.149
2_2	1806.48	1971.34	24.9703	788.965	49.4278	14.9296	84.1602	29477.1	95428.8	31272.5	8360.83	11892	48505.8	140170	4740.4	1883.35	25.0512	1897.08	7073.59	458.615
3_2	1719.08	1776.8	23.833	826.126	47.6317	12.0879	92.4209	29118.3	96520.9	33047.9	6770.65	9037.61	51781.8	139610	4621.26	750.827	19.9076	1013.03	6729.82	466.382
4_2	1611.69	1794.32	26.0173	685.066	52.4357	22.2718	75.7739	27196.4	94384.4	31751.3	9840.63	8698.86	51678.5	138206	4764.17	397.14	23.3715	1230.97	6619.31	432.299
5_2	1531.06	1952.42	23.8797	706.49	51.1905	17.4518	91.1299	27813.5	88313.4	30631.9	15384.2	8077.68	52049.8	142193	4696.65	365.066	14.5336	926.157	6515.07	441.034
6_2	1590.17	1977.96	23.1196	728.519	52.0388	14.4084	86.8264	28087.9	94666	31760.2	15709.5	8089.28	52849	153122	4926.12	347.644	16.8601	938.884	6442.78	461.017
1_3	1461.1	2677.56	24.4816	643.27	48.9722	3.50883	69.9218	24517.1	75026.8	27412.1	11150.3	8874.22	41594.5	124312	2648.81	1068.4	18.6738	1472.71	5703.75	372.974
2_3	1755.17	2029.53	20.9746	737.49	49.4275	15.7204	73.8424	26988.9	89583.3	30281.4	8066.36	10900.9	47357.1	133615	4525.91	1449.69	22.3039	1681.71	6432.97	419.382
3_3	1682.4	1827.17	24.6999	789.571	44.6912	10.8102	78.5023	28118.3	87505.1	32512.7	7333.18	8093.06	51978.1	132708	4523.31	729.967	17.583	943.854	6609.76	444.381
4_3	1646.86	1853.53	25.5397	736.383	52.094	22.4716	80.784	29510.2	89774.4	32443.1	11231.6	8353.04	54020.7	141676	4933.21	366.114	22.0249	1168.13	6847.52	459.557
5_3	1602.36	1715.11	24.0538	700.249	53.3954	12.995	87.9915	28213.9	95089.4	33008.7	15561.8	8930.32	52848.2	146155	4936.94	360.563	17.0128	1076.39	6920.9	454.352
6_3	1615.86	1749.15	24.3356	717.494	52.0037	16.3682	80.4831	28136.5	95998.1	32132	15866.8	8802.63	52507.8	147930	4914.48	377.287	17.5005	1082.5	7437.27	440.697

### Sheet: relative_to_t=1h
RNA modification levels relative to t = 1 h time point
RNA modification levels were normalized relative to the t = 1 h time point. A subset of these data are depicted in Fig. 4B.
Biological triplicate samples were determined for time points t = 1, 2, 3, 4, 5, and 6 h.
RNA modifications are found in columns, with their identities given by their Modomics short names (as shown in Fig. 4).
Samples are found in rows and are indicated as "timepoint_replicate." For example, the row with header "1_2" indicates the t = 1 h timepoint, the second biological replicate.
Sample	ac4C	Cm	cmnm5s2U	D	f5C	ho5U	I	i6A	m1A	m1G	m2A	m5U	m6A	m7G	mo5U	Q	s2U	s4U	t6A	Y
1_1	1.09593	0.954842	0.904966	1.0757	1.01308	1.04614	1.11163	1.09299	1.0814	1.05994	1.06349	1.09102	1.09305	1.0655	1.08696	1.00963	1.04715	1.19246	1.11363	1.06323
2_1	1.18231	0.7341	1.20351	1.25294	1.02055	4.62648	1.06843	1.11319	1.2242	1.14844	0.754046	1.27622	1.14132	1.12247	1.77126	1.80519	1.24862	1.28944	1.16826	1.23006
3_1	1.13837	0.733646	1.21388	1.27743	1.07957	5.20856	1.16873	1.12656	1.20981	1.1563	0.661669	1.20185	1.19695	1.10605	1.75088	0.649148	0.998567	1.08733	1.2074	1.22062
4_1	1.18871	0.704941	1.21652	1.077	1.07766	6.52433	1.0926	1.06079	1.13662	1.17214	0.977744	0.909008	1.21678	1.10329	1.8238	0.326687	1.04987	0.798683	1.16192	1.17375
5_1	1.0854	0.662468	1.11917	1.08269	1.06036	4.93097	1.3057	1.09301	1.21442	1.1885	1.41676	0.954217	1.2311	1.15107	1.80827	0.30796	0.784154	0.728386	1.14033	1.19636
6_1	1.14487	0.716563	1.19612	1.20455	1.10264	3.86065	1.24212	1.11267	1.25553	1.28497	1.43045	0.914072	1.27731	1.258	1.90908	0.349529	0.97911	0.629704	1.20547	1.30208
1_2	0.930367	1.04072	0.949283	0.927555	0.983707	0.951874	0.890873	0.961264	0.958269	0.952651	0.955175	0.956379	0.945842	0.955706	0.938969	1.01948	1.01724	0.807571	0.909697	0.948748
2_2	1.20387	0.739517	1.16863	1.22249	1.01255	4.26332	1.20062	1.13708	1.22148	1.12647	0.735835	1.27654	1.1208	1.10365	1.74323	1.71145	1.25514	1.28812	1.21123	1.21489
3_2	1.14562	0.666536	1.1154	1.28008	0.975752	3.45182	1.31847	1.12324	1.23546	1.19042	0.595883	0.970136	1.1965	1.09925	1.69942	0.682295	0.997432	0.687851	1.15237	1.23546
4_2	1.07406	0.673111	1.21762	1.0615	1.07416	6.35995	1.08098	1.0491	1.20811	1.14371	0.866072	0.933774	1.19411	1.08819	1.75198	0.360891	1.17098	0.835833	1.13345	1.14517
5_2	1.02032	0.73242	1.11758	1.0947	1.04865	4.98354	1.30005	1.07291	1.1304	1.10339	1.35396	0.867093	1.20269	1.11959	1.72715	0.331745	0.728177	0.628861	1.11559	1.16831
6_2	1.05971	0.742001	1.08201	1.12883	1.06603	4.11449	1.23866	1.08349	1.21171	1.14404	1.38259	0.868338	1.22116	1.20564	1.81153	0.315913	0.844742	0.637503	1.10322	1.22125
1_3	0.9737	1.00444	1.14575	0.996741	1.00321	1.00198	0.997498	0.945747	0.960335	0.987412	0.981331	0.952598	0.961105	0.978791	0.974072	0.97088	0.935614	0.999969	0.97667	0.988021
2_3	1.16967	0.761346	0.981624	1.14273	1.01254	4.48913	1.05343	1.0411	1.14666	1.09077	0.709918	1.17015	1.09426	1.05204	1.66436	1.31737	1.1175	1.14188	1.10154	1.11096
3_3	1.12117	0.685432	1.15597	1.22343	0.915513	3.08697	1.11991	1.08466	1.12006	1.17114	0.645392	0.868744	1.20103	1.0449	1.6634	0.66334	0.880963	0.640877	1.13181	1.17718
4_3	1.09749	0.69532	1.19527	1.14102	1.06716	6.417	1.15246	1.13835	1.1491	1.16863	0.988491	0.896652	1.24823	1.11551	1.81414	0.332697	1.10351	0.793163	1.17252	1.21738
5_3	1.06784	0.643397	1.12573	1.08503	1.09382	3.71085	1.25528	1.08835	1.21714	1.18901	1.36959	0.958619	1.22114	1.15077	1.81551	0.327652	0.852394	0.730869	1.18509	1.2036
6_3	1.07683	0.656167	1.13892	1.11175	1.06531	4.67411	1.14816	1.08536	1.22877	1.15743	1.39644	0.944912	1.21327	1.16475	1.80725	0.34285	0.87683	0.735017	1.27351	1.16742

### Sheet: log2(fold-change)
Log2(fold-change) RNA modification levels
RNA modification values expressed relative to the t = 1 h time point were log2 transformed. The time point-based average of these data comprise the heatmap (Fig. 4A).
Biological triplicate samples were determined for time points t = 1, 2, 3, 4, 5, and 6 h.
RNA modifications are found in columns, with their identities given by their Modomics short names (as shown in Fig. 4).
Samples are found in rows and are indicated as "timepoint_replicate." For example, the row with header "1_2" indicates the t = 1 h timepoint, the second biological replicate.
Sample	ac4C	Cm	cmnm5s2U	D	f5C	ho5U	I	i6A	m1A	m1G	m2A	m5U	m6A	m7G	mo5U	Q	s2U	s4U	t6A	Y
1_1	0.13216	-0.0666655	-0.144064	0.105281	0.018751	0.0650785	0.152676	0.128279	0.112895	0.0839788	0.0888117	0.125682	0.128363	0.0915346	0.120298	0.0138336	0.0664681	0.253941	0.155274	0.0884549
2_1	0.241607	-0.445952	0.267244	0.325314	0.0293414	2.20992	0.095486	0.154706	0.291838	0.19967	-0.407276	0.35188	0.190698	0.166671	0.824779	0.852154	0.320329	0.366743	0.224358	0.298723
3_1	0.186963	-0.446845	0.279626	0.353245	0.110463	2.38088	0.224946	0.171921	0.27478	0.209517	-0.595818	0.265251	0.259369	0.145411	0.808076	-0.623381	-0.00206878	0.120796	0.2719	0.287613
4_1	0.249397	-0.504427	0.282756	0.107013	0.107909	2.70583	0.127763	0.0851367	0.184745	0.229143	-0.0324708	-0.137635	0.283063	0.141806	0.866947	-1.61402	0.0702102	-0.324305	0.216507	0.231129
5_1	0.11823	-0.594077	0.162433	0.114619	0.0845533	2.30187	0.384824	0.128308	0.280267	0.249141	0.502596	-0.0676113	0.299947	0.202972	0.854608	-1.69918	-0.35079	-0.457225	0.189449	0.258647
6_1	0.195186	-0.480835	0.258362	0.268494	0.140958	1.94884	0.312806	0.154021	0.328293	0.361736	0.516468	-0.12962	0.353106	0.331135	0.932877	-1.51652	-0.0304566	-0.667253	0.269597	0.380816
1_2	-0.104129	0.0575752	-0.0750899	-0.108495	-0.0236995	-0.0711574	-0.166709	-0.0569947	-0.061497	-0.0699805	-0.066163	-0.0643459	-0.0803289	-0.065361	-0.0908505	0.0278401	0.0246538	-0.308339	-0.136542	-0.0759029
2_2	0.267675	-0.435345	0.224812	0.289827	0.0179861	2.09198	0.26378	0.185331	0.28863	0.171806	-0.442546	0.352235	0.164531	0.142287	0.801766	0.775219	0.327852	0.365265	0.276476	0.280822
3_2	0.196125	-0.585245	0.157556	0.356229	-0.0354143	1.78736	0.398862	0.167662	0.305046	0.251469	-0.746899	-0.0437404	0.258818	0.136516	0.765044	-0.551532	-0.00370967	-0.539831	0.204601	0.305049
4_2	0.103069	-0.571084	0.284069	0.0861094	0.103214	2.66902	0.112343	0.0691536	0.272753	0.193727	-0.207441	-0.0988552	0.255936	0.121932	0.808982	-1.47036	0.22772	-0.258714	0.180715	0.195567
5_2	0.0290253	-0.449257	0.160382	0.130534	0.0685382	2.31717	0.378568	0.101523	0.176837	0.141944	0.437184	-0.205741	0.266266	0.162964	0.78839	-1.59185	-0.457639	-0.669187	0.157813	0.224427
6_2	0.0836718	-0.430507	0.113716	0.174832	0.092252	2.04071	0.308777	0.115682	0.27705	0.194132	0.467373	-0.203671	0.288248	0.269794	0.857211	-1.6624	-0.243417	-0.649497	0.141717	0.288357
1_3	-0.0384505	0.00639497	0.196293	-0.00470985	0.00462511	0.00285963	-0.00361436	-0.0804744	-0.0583905	-0.0182761	-0.027188	-0.0700611	-0.0572341	-0.0309274	-0.0378998	-0.0426344	-0.096014	-4.45064e-05	-0.0340572	-0.0173864
2_3	0.226105	-0.393377	-0.0267574	0.19249	0.0179784	2.16643	0.075093	0.058102	0.197434	0.125342	-0.494275	0.226697	0.129952	0.0731873	0.734967	0.397657	0.16027	0.191414	0.139517	0.151802
3_3	0.165011	-0.544915	0.209102	0.290936	-0.127347	1.62619	0.163378	0.117243	0.163571	0.227915	-0.631753	-0.202997	0.264276	0.0633598	0.734136	-0.59218	-0.182846	-0.641879	0.178631	0.235335
4_3	0.134213	-0.524251	0.257341	0.190322	0.0937814	2.6819	0.204712	0.186948	0.200508	0.224822	-0.0166998	-0.15738	0.319886	0.157703	0.859285	-1.58772	0.142105	-0.334311	0.229614	0.283781
5_3	0.0946948	-0.636219	0.170861	0.117735	0.129379	1.89175	0.328006	0.122144	0.283489	0.249756	0.453749	-0.0609711	0.288227	0.202605	0.860375	-1.60976	-0.230407	-0.452316	0.244992	0.26735
6_3	0.106797	-0.607866	0.187665	0.152833	0.0912763	2.22469	0.199329	0.118177	0.29721	0.210922	0.481751	-0.0817479	0.278904	0.220025	0.853797	-1.54435	-0.189631	-0.444151	0.348807	0.223325
