## Supplemental Table 8 for "Growth-dependent tRNA Reprogramming and Codon Bias Link Translation to Metabolic State in *Enterococcus faecalis*"

### Sheet: raw
Table S8
Raw data, subsequent normalization, and log2(fold-change) calculations for E. faecalis OG1RF tRNA isoacceptor data across the growth time course. (See respective spreadsheet tabs and their corresponding descriptions for details.)
Raw tRNA counts from AQRNA-seq
37 mature, sequence-unique tRNA isoacceptors were curated from the Genomic tRNA Database (GtRNAdb).
There are two isodecoders (same anticodon, different overall tRNA sequence) for asparagine (tRNA-Asp-GUC-1/2 and tRNA-Asp-GUC-3) and for phenylalanine (tRNA-Phe-GAA-1 and tRNA-Phe-GAA-2).
tRNA-Asp-GUC-1/2 indicates a single mature sequence-unique tRNA that results from two different genes.
Biological triplicate samples were determined for time points t = 1, 2, 3, 4, 5, and 6 h.
RNA isoacceptors are found in columns, named as "tRNA-(amino acid)-(anticodon sequence)." For example, "tRNA-Ala-UGC" refers to the tRNA isoacceptor charged with alanine and that has the anticodon UGC. "80-mer" refers to the internal standard, which was used for quality control purposes only (not for normalization).
Samples are found in rows and are indicated as "timepoint_replicate." For example, the row with header "1_2" indicates the t = 1 h timepoint, the second biological replicate.
Sample	tRNA-Ala-UGC	tRNA-Arg-ACG	tRNA-Arg-CCG	tRNA-Arg-CCU	tRNA-Arg-UCU	tRNA-Asn-GUU	tRNA-Asp-GUC-1/2	tRNA-Asp-GUC-3	tRNA-Cys-GCA	tRNA-Gln-UUG	tRNA-Glu-UUC	tRNA-Gly-GCC	tRNA-Gly-UCC	tRNA-His-GUG	tRNA-Ile-GAU	tRNA-Leu-CAA	tRNA-Leu-GAG	tRNA-Leu-UAA	tRNA-Leu-UAG	tRNA-Lys-CUU	tRNA-Lys-UUU	tRNA-Met(Ile)-CAU	tRNA-Met-CAU	tRNA-Phe-GAA-1	tRNA-Phe-GAA-2	tRNA-Pro-UGG	tRNA-Ser-CGA	tRNA-Ser-GCU	tRNA-Ser-GGA	tRNA-Ser-UGA	tRNA-Thr-CGU	tRNA-Thr-GGU	tRNA-Thr-UGU	tRNA-Trp-CCA	tRNA-Tyr-GUA	tRNA-Val-UAC	tRNA-fMet-CAU	80-mer
1_1	2401	11817	1063	699	1486	22804	18756	4391	2849	24859	24082	44170	18885	7904	23977	8359	466	27346	334	1376	16123	2000	6213	13344	9114	30376	241	14772	1825	5465	2246	2248	33937	18460	4067	51620	6838	3576
2_1	2356	11459	887	470	1274	19430	17996	3321	3139	23214	24929	48778	16252	7452	24097	9108	378	28892	228	1421	17346	1918	6045	12271	7671	30736	208	12140	1694	4696	1992	2273	41992	17728	3702	56418	6664	3031
3_1	1073	6529	639	312	866	9152	8174	1659	1223	14900	19578	33050	6137	3299	13582	6119	219	22457	186	935	8945	932	4599	6809	3503	22429	128	6469	1122	1738	1417	1244	32150	10341	1603	40765	5852	1470
4_1	2199	22449	1403	697	1645	33236	15669	3082	4922	29854	33426	65510	32087	10298	33531	12392	609	40386	304	2125	23177	2538	7812	19880	14178	45847	274	12193	2513	4520	2956	2676	56748	24540	9082	76049	9220	5858
5_1	2050	22192	1351	885	1836	29441	13176	2656	5617	29137	31432	63895	28996	8938	30622	11469	549	39358	239	2374	21526	2366	7437	19054	13161	46342	296	11876	2501	3658	3758	2539	54404	22727	7425	73582	9135	4730
6_1	1332	10746	832	596	1279	13664	10209	2145	1955	17894	21752	39827	10770	4100	16348	6841	303	24806	156	1348	10616	1220	5563	9963	5824	27927	178	7352	1293	1716	2475	1595	36341	12074	2321	46830	5994	1991
1_2	3569	16510	1178	842	1867	26116	23938	5715	4150	29937	33512	55351	22830	10284	32270	13324	604	40672	425	2486	25202	2814	9097	19280	12212	42781	366	16859	1696	6342	3544	3044	50360	24342	4914	79050	10835	3345
2_2	1984	11416	944	513	1229	17946	15929	3084	2685	24064	25364	49941	15688	6653	24657	9914	417	31338	221	1425	18113	1782	6276	11688	6713	31505	212	13775	1843	4844	1916	2287	38733	18241	3576	57088	7117	3561
3_2	720	3493	420	195	539	5140	6416	1453	545	9416	13455	21305	3181	1774	7390	4310	113	15169	105	599	5635	588	3092	3982	2009	13042	76	4451	575	1242	827	860	20207	5893	856	26800	3755	867
4_2	1576	17080	973	494	1326	21923	12575	2543	2985	21805	25389	47225	19551	6580	23134	8771	405	29978	214	1554	14228	1990	6327	15050	10205	34410	208	8663	2020	2854	2082	1800	42990	18324	5585	55943	7742	3751
5_2	4655	40045	2722	1940	3878	62940	34826	6855	11160	60758	59280	118910	62572	19365	62963	23369	1096	72972	572	3926	41639	4318	15142	35855	24581	85426	598	32624	5160	9934	6438	5477	89562	47080	15027	128544	17437	12396
6_2	3756	24840	2097	1324	2758	37305	26638	5144	7208	45550	48566	98459	36949	12272	43598	18578	787	58364	396	3282	34652	3183	11417	24764	14831	64376	464	23563	3631	7512	5504	4370	74356	33208	8942	109454	12567	7598
1_3	2238	15123	1140	796	1642	24212	19290	5024	3914	28188	31021	60496	23060	9694	28054	12235	590	39244	314	2165	22608	2378	7773	15714	10040	40410	276	17018	2270	6867	2942	2702	47603	21222	5549	67907	8692	6261
2_3	3086	16488	1429	831	1971	24090	24835	5296	3083	36527	41868	77094	19543	9192	34267	12774	635	48638	376	2044	24133	2552	9866	18312	10156	53014	322	16166	2756	5602	3270	3230	72524	26542	4704	92678	12348	4125
3_3	1982	15915	876	437	1175	25465	13887	2794	3904	22116	23404	47635	21588	8507	23709	9727	399	29571	264	1443	18049	1763	5884	13610	9449	29317	193	11632	1838	4165	1634	1966	37662	18105	5895	53275	6844	5942
4_3	3322	35160	2087	1143	3027	53860	25729	4680	8001	50714	50941	96463	53949	16168	54171	20378	810	59303	427	2931	36005	4264	11962	31596	21294	70599	454	24908	3989	8430	4103	4468	77378	41121	13698	111722	15249	9289
5_3	1348	12210	848	697	1367	17264	11370	1987	2540	20018	23105	42234	13762	4650	19267	7631	310	28346	187	1616	12196	1496	5861	12301	7334	30492	192	8297	1550	2271	2564	1503	40556	14745	3490	53440	7084	2404
6_3	1164	9151	824	581	1234	12690	10528	2134	1976	18389	23053	38522	10000	3747	16912	7075	260	26592	158	1198	10341	1242	4838	10393	5956	26910	200	8550	1401	1770	2672	1566	36813	11999	2525	51360	6966	1893

### Sheet: normalized
Normalized tRNA counts from AQRNA-seq
Raw RNA counts were normalized using DESeq2 (median-of-ratios) normalization.
Biological triplicate samples were determined for time points t = 1, 2, 3, 4, 5, and 6 h.
RNA isoacceptors are found in columns, named as "tRNA-(amino acid)-(anticodon sequence)." For example, "tRNA-Ala-UGC" refers to the tRNA isoacceptor charged with alanine and that has the anticodon UGC.
Samples are found in rows and are indicated as "timepoint_replicate." For example, the row with header "1_2" indicates the t = 1 h timepoint, the second biological replicate.
Sample	tRNA-Ala-UGC	tRNA-Arg-ACG	tRNA-Arg-CCG	tRNA-Arg-CCU	tRNA-Arg-UCU	tRNA-Asn-GUU	tRNA-Asp-GUC-1/2	tRNA-Asp-GUC-3	tRNA-Cys-GCA	tRNA-Gln-UUG	tRNA-Glu-UUC	tRNA-Gly-GCC	tRNA-Gly-UCC	tRNA-His-GUG	tRNA-Ile-GAU	tRNA-Leu-CAA	tRNA-Leu-GAG	tRNA-Leu-UAA	tRNA-Leu-UAG	tRNA-Lys-CUU	tRNA-Lys-UUU	tRNA-Met(Ile)-CAU	tRNA-Met-CAU	tRNA-Phe-GAA-1	tRNA-Phe-GAA-2	tRNA-Pro-UGG	tRNA-Ser-CGA	tRNA-Ser-GCU	tRNA-Ser-GGA	tRNA-Ser-UGA	tRNA-Thr-CGU	tRNA-Thr-GGU	tRNA-Thr-UGU	tRNA-Trp-CCA	tRNA-Tyr-GUA	tRNA-Val-UAC	tRNA-fMet-CAU
1_1	2498.37	12296.2	1106.11	727.347	1546.26	23728.8	19516.6	4569.07	2964.54	25867.1	25058.6	45961.3	19650.9	8224.54	24949.4	8697.99	484.898	28455	347.545	1431.8	16776.9	2081.11	6464.96	13885.2	9483.61	31607.9	250.774	15371.1	1899.01	5686.63	2337.08	2339.17	35313.3	19208.6	4231.93	53713.4	7115.31
2_1	2690.17	13084.3	1012.81	536.664	1454.7	22185.9	20548.5	3792.05	3584.23	26506.6	28464.9	55696.6	18557.2	8508.98	27514.9	10399.9	431.615	32990	260.339	1622.55	19806.3	2190.05	6902.42	14011.5	8759.05	35095.6	237.502	13861.9	1934.27	5362.08	2274.54	2595.4	47948.1	20242.5	4227.09	64420.3	7609.21
3_1	2009.06	12224.7	1196.45	584.181	1621.48	17136	15304.8	3106.27	2289.91	27898.4	36657.3	61882	11490.8	6176.96	25430.6	11457.1	410.05	42047.9	348.262	1750.67	16748.4	1745.05	8611.05	12749	6558.93	41995.5	239.664	12112.4	2100.8	3254.19	2653.15	2329.23	60196.8	19362.2	3001.42	76327.3	10957.1
4_1	1800.28	18378.5	1148.61	570.62	1346.73	27209.6	12827.9	2523.17	4029.54	24440.9	27365.2	53631.7	26269	8430.76	27451.2	10145.1	498.576	33063.2	248.879	1739.69	18974.5	2077.81	6395.53	16275.4	11607.2	37534	224.318	9982.16	2057.34	3700.43	2420.02	2190.79	46458.4	20090.4	7435.25	62259.8	7548.23
5_1	1702.46	18429.7	1121.96	734.964	1524.74	24449.8	10942.2	2205.72	4664.74	24197.3	26103.3	53062.7	24080.2	7422.72	25430.6	9524.63	455.927	32685.5	198.482	1971.53	17876.6	1964.89	6176.19	15823.7	10929.8	38485.5	245.818	9862.63	2077	3037.85	3120.9	2108.56	45180.8	18874	6166.22	61107.5	7586.32
6_1	1937.94	15634.5	1210.49	867.128	1860.83	19879.9	14853.2	3120.79	2844.36	26034.2	31647.3	57944.8	15669.4	5965.15	23784.9	9953.06	440.839	36090.6	226.967	1961.22	15445.4	1774.99	8093.68	14495.3	8473.42	40631.4	258.975	10696.5	1881.2	2496.63	3600.91	2320.59	52873	17566.6	3376.85	68133.6	8720.75
1_2	2753.48	12737.5	908.827	649.603	1440.39	20148.5	18468.2	4409.12	3201.73	23096.4	25854.5	42703.3	17613.4	7934.11	24896.3	10279.5	465.986	31378.5	327.888	1917.95	19443.3	2171	7018.34	14874.5	9421.56	33005.6	282.369	13006.7	1308.46	4892.85	2734.2	2348.45	38852.8	18779.9	3791.15	60987.1	8359.21
2_2	2216.36	12753	1054.56	573.08	1372.93	20047.7	17794.5	3445.18	2999.45	26882.3	28334.5	55789.8	17525.3	7432.17	27544.7	11075.1	465.837	35008.1	246.882	1591.89	20234.3	1990.7	7011.01	13056.8	7499.19	35194.7	236.828	15388.3	2058.84	5411.3	2140.39	2554.84	43269.2	20377.3	3994.8	63773.9	7950.51
3_2	2078.7	10084.6	1212.58	562.982	1556.14	14839.6	18523.5	4194.93	1573.46	27184.8	38845.7	61509.3	9183.82	5121.69	21335.6	12443.3	326.241	43794.2	303.144	1729.36	16268.7	1697.61	8926.87	11496.4	5800.15	37653.4	219.418	12850.4	1660.07	3585.76	2387.62	2482.89	58339.3	17013.6	2471.34	77373.9	10841
4_2	1773.74	19223	1095.08	555.983	1492.37	24673.7	14152.8	2862.07	3359.53	24540.9	28574.6	53150.4	22004.1	7405.6	26036.6	9871.5	455.816	33739.4	240.851	1748.98	16013.2	2239.69	7120.85	16938.3	11485.4	38727.4	234.098	9749.95	2273.45	3212.09	2343.23	2025.85	48384	20623.1	6285.75	62962.2	8713.39
5_2	1899.69	16342.3	1110.84	791.709	1582.6	25685.7	14212.4	2797.51	4554.37	24795.2	24192	48526.9	25535.5	7902.81	25695.1	9536.83	447.275	29779.7	233.432	1602.19	16992.8	1762.17	6179.41	14632.3	10031.4	34862.1	244.042	13313.8	2105.78	4054.04	2627.33	2235.15	36550	19213.2	6132.48	52458.5	7116
6_2	2116.04	13994.3	1181.4	745.909	1553.79	21016.7	15007.2	2898	4060.81	25661.8	27360.9	55469.4	20816.2	6913.75	24562.1	10466.4	443.377	32880.9	223.097	1849	19522.1	1793.22	6432.06	13951.4	8355.42	36267.9	261.406	13274.8	2045.62	4232.08	3100.82	2461.95	41890.4	18708.6	5037.71	61663.7	7079.94
1_3	1978.87	13371.9	1008	703.832	1451.88	21408.5	17056.4	4442.28	3460.8	24924.2	27429.1	53491.3	20389.9	8571.55	24805.7	10818.3	521.685	34700	277.642	1914.32	19990.3	2102.66	6872.98	13894.5	8877.48	35731	244.042	15047.5	2007.16	6071.88	2601.35	2389.14	42091.1	18764.7	4906.49	60044.2	7685.57
2_3	2272.62	12142.3	1052.36	611.973	1451.5	17740.6	18289.2	3900.13	2270.41	26899.6	30832.8	56774.3	14392	6769.26	25235.2	9407.15	467.633	35818.5	276.898	1505.26	17772.3	1879.37	7265.62	13485.5	7479.18	39041.1	237.13	11905.1	2029.6	4125.48	2408.13	2378.67	53408.8	19546.3	3464.17	68250.8	9093.44
3_3	2201.32	17676.1	972.933	485.356	1305.02	28282.8	15423.6	3103.17	4335.99	24563.2	25993.7	52906	23976.8	9448.33	26332.5	10803.3	443.151	32843.1	293.213	1602.67	20046.2	1958.08	6535.09	15116	10494.6	32561	214.356	12919.1	2041.38	4625.87	1814.81	2183.55	41829.4	20108.4	6547.3	59170.1	7601.31
4_3	1708.95	18087.5	1073.62	587.998	1557.19	27707.4	13235.9	2407.55	4115.98	26089	26205.8	49623.8	27753.2	8317.36	27867.4	10483.1	416.691	30507.5	219.663	1507.81	18522.2	2193.55	6153.66	16254	10954.4	36318.5	233.553	12813.5	2052.08	4336.68	2110.72	2298.49	39805.9	21154	7046.71	57473.6	7844.6
5_3	1724.47	15620	1084.83	891.658	1748.77	22085.5	14545.4	2541.93	3249.37	25608.6	29557.8	54029.1	17605.4	5948.65	24647.9	9762.18	396.577	36262.5	239.225	2067.32	15602.1	1913.8	7497.86	15736.4	9382.24	39007.8	245.622	10614.2	1982.88	2905.24	3280.07	1922.76	51882.5	18863	4464.69	68364.7	9062.42
6_3	1691.21	13295.7	1197.21	844.151	1792.91	18437.7	15296.4	3100.55	2870.99	26717.9	33494.4	55969.7	14529.3	5444.12	24571.9	10279.5	377.761	38636.3	229.563	1740.61	15024.7	1804.54	7029.27	15100.3	8653.64	39098.3	290.586	12422.5	2035.55	2571.68	3882.23	2275.29	53486.7	17433.7	3668.64	74622.4	10121.1

### Sheet: relative_to_t=1h
tRNA isoacceptor levels relative to t = 1 h time point
tRNA isoacceptor levels were normalized relative to the t = 1 h time point. These data are depicted in Fig. 5B.
Biological triplicate samples were determined for time points t = 1, 2, 3, 4, 5, and 6 h.
RNA isoacceptors are found in columns, named as "tRNA-(amino acid)-(anticodon sequence)." For example, "tRNA-Ala-UGC" refers to the tRNA isoacceptor charged with alanine and that has the anticodon UGC.
Samples are found in rows and are indicated as "timepoint_replicate." For example, the row with header "1_2" indicates the t = 1 h timepoint, the second biological replicate.
Sample	tRNA-Ala-UGC	tRNA-Arg-ACG	tRNA-Arg-CCG	tRNA-Arg-CCU	tRNA-Arg-UCU	tRNA-Asn-GUU	tRNA-Asp-GUC-1/2	tRNA-Asp-GUC-3	tRNA-Cys-GCA	tRNA-Gln-UUG	tRNA-Glu-UUC	tRNA-Gly-GCC	tRNA-Gly-UCC	tRNA-His-GUG	tRNA-Ile-GAU	tRNA-Leu-CAA	tRNA-Leu-GAG	tRNA-Leu-UAA	tRNA-Leu-UAG	tRNA-Lys-CUU	tRNA-Lys-UUU	tRNA-Met(Ile)-CAU	tRNA-Met-CAU	tRNA-Phe-GAA-1	tRNA-Phe-GAA-2	tRNA-Pro-UGG	tRNA-Ser-CGA	tRNA-Ser-GCU	tRNA-Ser-GGA	tRNA-Ser-UGA	tRNA-Thr-CGU	tRNA-Thr-GGU	tRNA-Thr-UGU	tRNA-Trp-CCA	tRNA-Tyr-GUA	tRNA-Val-UAC	tRNA-fMet-CAU
1_1	1.03656	0.960502	1.09772	1.04866	1.04512	1.09038	1.06375	1.02137	0.923813	1.05026	0.959583	0.969948	1.02252	0.997712	1.00264	0.87576	0.987862	0.903013	1.09397	0.815986	0.895395	0.982463	0.952772	0.976586	1.02405	0.944982	0.968007	1.0619	1.09251	1.02453	0.9138	0.991627	0.911254	1.01538	0.981919	0.922147	0.921669
2_1	1.11614	1.02206	1.00513	0.773744	0.983233	1.01948	1.11999	0.84767	1.11692	1.07623	1.09002	1.1754	0.965611	1.03222	1.10574	1.04711	0.87931	1.04693	0.819471	0.924695	1.05708	1.03389	1.01724	0.985472	0.945811	1.04925	0.91678	0.957639	1.1128	0.966061	0.889347	1.10025	1.23729	1.07003	0.980795	1.10596	0.985646
3_1	0.833551	0.954917	1.18737	0.842251	1.09595	0.787428	0.834181	0.694372	0.713586	1.13273	1.40374	1.30593	0.597915	0.749322	1.02197	1.15356	0.835376	1.33438	1.09622	0.997709	0.893875	0.823816	1.26905	0.896676	0.70824	1.25554	0.925123	0.836774	1.2086	0.586292	1.03738	0.987416	1.55337	1.0235	0.696407	1.31038	1.41931
4_1	0.746928	1.43561	1.13989	0.8227	0.910253	1.25033	0.699179	0.564027	1.25569	0.992352	1.04791	1.13182	1.36689	1.02273	1.10317	1.02146	1.01573	1.04925	0.783397	0.991454	1.01269	0.980906	0.942539	1.1447	1.25336	1.12216	0.865887	0.689609	1.1836	0.66669	0.946227	0.928726	1.19885	1.06199	1.72517	1.06887	0.977746
5_1	0.706344	1.43961	1.11345	1.05965	1.03057	1.12351	0.596402	0.493065	1.45363	0.982464	0.999585	1.11981	1.253	0.900444	1.02197	0.958991	0.928839	1.03727	0.624762	1.12358	0.954092	0.927597	0.910214	1.11293	1.18021	1.1506	0.94888	0.681352	1.19491	0.547316	1.22027	0.893867	1.16588	0.99769	1.43072	1.04909	0.982681
6_1	0.804046	1.22127	1.2013	1.2502	1.25774	0.913519	0.809568	0.697618	0.886362	1.05705	1.21189	1.22284	0.815349	0.723627	0.95584	1.00213	0.898101	1.14533	0.714424	1.1177	0.824332	0.837951	1.1928	1.0195	0.914968	1.21476	0.999664	0.73896	1.08226	0.449807	1.40796	0.983751	1.36438	0.928579	0.783519	1.16971	1.12963
1_2	1.14241	0.994969	0.901931	0.936575	0.97356	0.925859	1.0066	0.985611	0.997726	0.937764	0.99006	0.901194	0.916501	0.96248	1.0005	1.03499	0.949333	0.995789	1.03209	1.09304	1.03771	1.0249	1.03433	1.04617	1.01735	0.986768	1.08997	0.898558	0.752765	0.881523	1.06907	0.995561	1.00259	0.992711	0.879647	1.04702	1.08279
2_2	0.919558	0.996181	1.04655	0.826247	0.927966	0.92123	0.969883	0.770133	0.934694	1.09148	1.08503	1.17737	0.911919	0.90159	1.10693	1.1151	0.949029	1.11098	0.777113	0.907219	1.07992	0.939782	1.03325	0.918328	0.809771	1.05222	0.914177	1.06308	1.18446	0.97493	0.836894	1.08306	1.11656	1.07715	0.926899	1.09486	1.02985
3_2	0.862446	0.787743	1.20337	0.811687	1.05179	0.681907	1.00962	0.937732	0.490324	1.10376	1.48754	1.29807	0.477875	0.621308	0.857408	1.25286	0.664636	1.3898	0.954208	0.985567	0.868276	0.801417	1.31559	0.808575	0.626307	1.12572	0.846974	0.88776	0.955047	0.64603	0.933559	1.05256	1.50544	0.899346	0.573417	1.32835	1.40427
4_2	0.735919	1.50158	1.08677	0.801596	1.00869	1.1338	0.771392	0.639785	1.0469	0.996413	1.09422	1.12166	1.14497	0.898367	1.04633	0.993916	0.928613	1.07071	0.758127	0.996747	0.854638	1.05733	1.04943	1.19133	1.24021	1.15784	0.903638	0.673567	1.30792	0.578708	0.916203	0.858804	1.24854	1.09015	1.45846	1.08093	1.12867
5_2	0.788176	1.27655	1.10241	1.14146	1.06968	1.1803	0.774641	0.625352	1.41924	1.00674	0.926398	1.02409	1.32872	0.958684	1.0326	0.96022	0.911214	0.945053	0.734775	0.913091	0.906919	0.831895	0.910689	1.02914	1.08321	1.04227	0.942024	0.919771	1.21147	0.730398	1.02729	0.947532	0.943169	1.01562	1.4229	0.900603	0.921758
6_2	0.877937	1.09314	1.17243	1.07543	1.05021	0.965756	0.817961	0.647817	1.26544	1.04192	1.04774	1.1706	1.08316	0.838701	0.987071	1.05381	0.903272	1.04347	0.702243	1.05375	1.04191	0.846558	0.947923	0.981247	0.902227	1.0843	1.00905	0.91708	1.17685	0.762474	1.21242	1.04368	1.08098	0.988944	1.16888	1.05864	0.917088
1_3	0.821024	1.04453	1.00035	1.01476	0.981322	0.98376	0.929654	0.993023	1.07846	1.01197	1.05036	1.12886	1.06098	1.03981	0.996861	1.08925	1.06281	1.1012	0.873937	1.09097	1.0669	0.992635	1.0129	0.977243	0.9586	1.06825	0.942024	1.03954	1.15473	1.09394	1.01713	1.01281	1.08616	0.991912	1.13843	1.03083	0.995536
2_3	0.942903	0.948475	1.04437	0.882321	0.98107	0.815212	0.996847	0.871832	0.707509	1.09218	1.1807	1.19814	0.748882	0.821174	1.01412	0.947163	0.952688	1.13669	0.871592	0.857851	0.948521	0.887225	1.07077	0.948477	0.80761	1.16721	0.915343	0.822455	1.16764	0.743269	0.941577	1.00837	1.37821	1.03323	0.803777	1.17172	1.1779
3_3	0.913318	1.38074	0.96555	0.699769	0.882061	1.29964	0.840659	0.693679	1.35119	0.99732	0.995391	1.11651	1.24762	1.14617	1.05822	1.08774	0.902812	1.04227	0.922947	0.913365	1.06988	0.924385	0.963106	1.06315	1.13321	0.973478	0.827433	0.892507	1.17441	0.833422	0.70959	0.925656	1.0794	1.06294	1.51915	1.01583	0.984623
4_3	0.709037	1.41288	1.06548	0.847755	1.0525	1.2732	0.721415	0.538181	1.28263	1.05927	1.00351	1.04724	1.44412	1.00897	1.1199	1.0555	0.848907	0.968148	0.691435	0.8593	0.988545	1.03554	0.906893	1.1432	1.18286	1.08582	0.901534	0.885211	1.18057	0.781319	0.825292	0.974383	1.02718	1.11821	1.63502	0.986701	1.01614
5_3	0.715476	1.22013	1.0766	1.28556	1.182	1.01487	0.792791	0.56822	1.01257	1.03977	1.13187	1.14021	0.916089	0.721626	0.99052	0.982909	0.807928	1.15078	0.753011	1.17817	0.832697	0.90348	1.10499	1.10679	1.0131	1.16622	0.94812	0.733272	1.14076	0.523424	1.28251	0.815101	1.33882	0.997105	1.03592	1.17368	1.17388
6_3	0.701676	1.03858	1.18813	1.21707	1.21183	0.847243	0.833726	0.693094	0.894661	1.0848	1.28262	1.18116	0.756023	0.660422	0.987467	1.03499	0.769597	1.22611	0.722596	0.991975	0.801883	0.851898	1.03594	1.06205	0.934429	1.16892	1.12169	0.858201	1.17106	0.463328	1.51795	0.964547	1.38022	0.921552	0.851222	1.28111	1.31102

### Sheet: log2(fold-change)
Log2(fold-change) tRNA isoacceptor levels
tRNA isoacceptor levels expressed relative to the t = 1 h time point were log2 transformed. The time point-based average of these data comprise the heatmap (Fig. 5A).
Biological triplicate samples were determined for time points t = 1, 2, 3, 4, 5, and 6 h.
RNA isoacceptors are found in columns, named as "tRNA-(amino acid)-(anticodon sequence)." For example, "tRNA-Ala-UGC" refers to the tRNA isoacceptor charged with alanine and that has the anticodon UGC.
Samples are found in rows and are indicated as "timepoint_replicate." For example, the row with header "1_2" indicates the t = 1 h timepoint, the second biological replicate.
Sample	tRNA-Ala-UGC	tRNA-Arg-ACG	tRNA-Arg-CCG	tRNA-Arg-CCU	tRNA-Arg-UCU	tRNA-Asn-GUU	tRNA-Asp-GUC-1/2	tRNA-Asp-GUC-3	tRNA-Cys-GCA	tRNA-Gln-UUG	tRNA-Glu-UUC	tRNA-Gly-GCC	tRNA-Gly-UCC	tRNA-His-GUG	tRNA-Ile-GAU	tRNA-Leu-CAA	tRNA-Leu-GAG	tRNA-Leu-UAA	tRNA-Leu-UAG	tRNA-Lys-CUU	tRNA-Lys-UUU	tRNA-Met(Ile)-CAU	tRNA-Met-CAU	tRNA-Phe-GAA-1	tRNA-Phe-GAA-2	tRNA-Pro-UGG	tRNA-Ser-CGA	tRNA-Ser-GCU	tRNA-Ser-GGA	tRNA-Ser-UGA	tRNA-Thr-CGU	tRNA-Thr-GGU	tRNA-Thr-UGU	tRNA-Trp-CCA	tRNA-Tyr-GUA	tRNA-Val-UAC	tRNA-fMet-CAU
1_1	0.0518105	-0.0581395	0.134505	0.0685524	0.0636667	0.124832	0.0891535	0.0305001	-0.114326	0.0707487	-0.0595212	-0.0440202	0.0321312	-0.00330429	0.00379729	-0.191392	-0.0176191	-0.147181	0.129573	-0.293384	-0.159404	-0.0255243	-0.0697973	-0.0341814	0.0342863	-0.081642	-0.0469105	0.0866438	0.127644	0.0349676	-0.130049	-0.0121309	-0.134074	0.0220146	-0.0263236	-0.116932	-0.117679
2_1	0.158522	0.0314849	0.00737638	-0.370072	-0.0243951	0.0278376	0.163485	-0.238425	0.15953	0.105983	0.124356	0.233151	-0.0504853	0.0457475	0.145007	0.0664192	-0.185556	0.0661667	-0.287235	-0.112951	0.080086	0.0480855	0.024662	-0.0211128	-0.0803764	0.0693626	-0.125353	-0.0624459	0.154189	-0.0498145	-0.169182	0.137832	0.307188	0.0976489	-0.0279766	0.145301	-0.0208585
3_1	-0.262658	-0.0665529	0.247768	-0.247678	0.132188	-0.34478	-0.261568	-0.526219	-0.486841	0.179809	0.489273	0.38508	-0.741988	-0.416342	0.0313585	0.20609	-0.259502	0.416171	0.132544	-0.00330955	-0.161854	-0.279606	0.343749	-0.157341	-0.497691	0.328308	-0.112283	-0.25709	0.273337	-0.770309	0.0529491	-0.01827	0.635402	0.0335042	-0.521998	0.389985	0.505192
4_1	-0.420958	0.521667	0.188898	-0.281562	-0.135661	0.322311	-0.516266	-0.826163	0.328482	-0.0110761	0.0675135	0.178647	0.450899	0.0324242	0.141661	0.0306343	0.0225124	0.0693641	-0.352185	-0.0123822	0.018189	-0.027813	-0.0853762	0.194964	0.325803	0.166273	-0.207749	-0.536149	0.243178	-0.584912	-0.0797416	-0.106676	0.261656	0.0867665	0.786741	0.0960866	-0.032468
5_1	-0.501557	0.52568	0.155035	0.0835812	0.0434425	0.168015	-0.745642	-1.02015	0.539662	-0.0255234	-0.000598498	0.16326	0.325388	-0.151291	0.0313585	-0.0604106	-0.106499	0.0527903	-0.678621	0.1681	-0.0678	-0.10843	-0.135723	0.154365	0.239043	0.20239	-0.0757026	-0.553529	0.256897	-0.869555	0.287202	-0.161869	0.221423	-0.00333682	0.516746	0.0691348	-0.0252054
6_1	-0.314649	0.288378	0.2646	0.322154	0.33083	-0.130494	-0.304776	-0.51949	-0.174032	0.0800377	0.277253	0.290241	-0.29451	-0.466682	-0.0651583	0.00306655	-0.15505	0.19576	-0.485148	0.160538	-0.278702	-0.255062	0.254357	0.0278609	-0.128206	0.280668	-0.000484964	-0.436431	0.114052	-1.15262	0.493603	-0.0236351	0.448246	-0.106903	-0.351961	0.226153	0.175847
1_2	0.192082	-0.00727661	-0.148911	-0.0945333	-0.0386589	-0.111135	0.0094905	-0.0209094	-0.00328422	-0.0927034	-0.0144121	-0.150091	-0.125792	-0.0551711	0.000726259	0.0496198	-0.0750139	-0.00608793	0.045574	0.128349	0.0534007	0.0354846	0.0486901	0.065119	0.024816	-0.0192171	0.124287	-0.154316	-0.409729	-0.18193	0.0963581	-0.00641798	0.00373165	-0.0105537	-0.185004	0.0662901	0.11476
2_2	-0.120987	-0.00552049	0.0656476	-0.275356	-0.107857	-0.118367	-0.0441174	-0.376821	-0.0974345	0.126282	0.117731	0.235563	-0.133023	-0.149457	0.146569	0.157171	-0.0754761	0.151828	-0.363804	-0.140477	0.110927	-0.0896014	0.0471836	-0.122919	-0.304415	0.0734325	-0.129454	0.0882565	0.24423	-0.0366295	-0.256884	0.115109	0.159056	0.107222	-0.109516	0.130751	0.0424409
3_2	-0.213494	-0.344203	0.267086	-0.301004	0.0728515	-0.552353	0.013809	-0.0927531	-1.02819	0.142428	0.572928	0.376367	-1.0653	-0.68662	-0.221946	0.325227	-0.589365	0.474877	-0.0676244	-0.0209747	-0.203775	-0.319375	0.395715	-0.306546	-0.675059	0.170853	-0.239611	-0.171758	-0.0663565	-0.630327	-0.0991862	0.0738973	0.590184	-0.153052	-0.802344	0.409633	0.489821
4_2	-0.442381	0.586481	0.120052	-0.319053	0.0124899	0.181166	-0.374464	-0.644341	0.0661254	-0.00518408	0.129904	0.16564	0.195309	-0.154623	0.0653374	-0.00880423	-0.106851	0.0985703	-0.399488	-0.00470119	-0.226615	0.0804207	0.0696108	0.252567	0.310583	0.211431	-0.146184	-0.570106	0.38728	-0.789092	-0.12626	-0.219599	0.320244	0.124523	0.544445	0.112272	0.174629
5_2	-0.343409	0.352253	0.140665	0.190879	0.0971797	0.239156	-0.3684	-0.677258	0.505117	0.00968909	-0.110297	0.0343454	0.410042	-0.0608733	0.0462847	-0.0585637	-0.134139	-0.0815331	-0.444626	-0.13117	-0.140954	-0.265527	-0.134969	0.041436	0.115308	0.0597356	-0.0861638	-0.120653	0.276753	-0.453245	0.0388398	-0.0777527	-0.0844121	0.0223607	0.508831	-0.151037	-0.11754
6_2	-0.187811	0.128479	0.229507	0.104908	0.0706723	-0.0502691	-0.289896	-0.626342	0.339634	0.0592487	0.0672875	0.227253	0.115243	-0.253772	-0.0187747	0.0756184	-0.146768	0.0613856	-0.509958	0.0755282	0.0592317	-0.24032	-0.0771584	-0.027311	-0.148437	0.116766	0.0129984	-0.124881	0.234932	-0.39124	0.277891	0.0616776	0.112333	-0.0160399	0.225126	0.0822081	-0.124868
1_3	-0.284503	0.0628526	0.000508688	0.0211399	-0.0272017	-0.0236216	-0.105234	-0.0101015	0.108973	0.017173	0.0708803	0.174864	0.0853945	0.0563164	-0.00453585	0.123332	0.0878775	0.139073	-0.194399	0.125614	0.0934208	-0.0106641	0.0184957	-0.0332106	-0.0609992	0.09525	-0.0861638	0.0559517	0.207552	0.129538	0.0245017	0.0183663	0.119231	-0.0117158	0.187051	0.0438099	-0.00645421
2_3	-0.0848189	-0.0763189	0.0626372	-0.180624	-0.0275717	-0.294753	-0.00455598	-0.197878	-0.499179	0.127212	0.23964	0.260799	-0.41719	-0.28424	0.020234	-0.0783157	-0.0699245	0.184841	-0.198275	-0.221201	-0.0762489	-0.172628	0.0986459	-0.0763153	-0.30827	0.223067	-0.127615	-0.281991	0.223592	-0.428044	-0.0868485	0.0120292	0.462793	0.0471571	-0.315133	0.228633	0.23622
3_3	-0.130811	0.465441	-0.0505769	-0.51505	-0.18105	0.378117	-0.250407	-0.52766	0.434228	-0.00387211	-0.00666426	0.158992	0.319177	0.19682	0.081638	0.12133	-0.147503	0.0597296	-0.11568	-0.130736	0.0974518	-0.113435	-0.0542331	0.0883515	0.180421	-0.0387794	-0.273286	-0.164065	0.231942	-0.26288	-0.494942	-0.111453	0.110233	0.0880573	0.60326	0.0226538	-0.0223571
4_3	-0.496068	0.498637	0.0914991	-0.238281	0.0738264	0.348464	-0.471098	-0.893836	0.359103	0.0830696	0.00505604	0.0665938	0.530192	0.0128872	0.163372	0.0779236	-0.236322	-0.0467002	-0.532334	-0.218766	-0.0166217	0.0503883	-0.140995	0.193074	0.242282	0.118779	-0.149546	-0.175907	0.23948	-0.356016	-0.277023	-0.0374385	0.0386954	0.161193	0.70931	-0.0193154	0.023094
5_3	-0.483025	0.287039	0.106479	0.362398	0.241225	0.0212908	-0.334987	-0.815478	0.0180258	0.0562576	0.178708	0.189297	-0.12644	-0.470677	-0.0137425	-0.0248706	-0.307701	0.202614	-0.409258	0.236542	-0.264137	-0.146435	0.144039	0.146382	0.0187816	0.221836	-0.0768579	-0.44758	0.189996	-0.933947	0.358969	-0.294948	0.420962	-0.00418268	0.0509179	0.231037	0.23129
6_3	-0.511122	0.0546098	0.248691	0.28341	0.277187	-0.239152	-0.262356	-0.528878	-0.160587	0.117435	0.35909	0.240207	-0.403498	-0.59854	-0.0181948	0.0496198	-0.377826	0.294094	-0.468739	-0.0116246	-0.318537	-0.231247	0.0509352	0.0868513	-0.0978426	0.22518	0.165668	-0.220613	0.227817	-1.10989	0.602125	-0.0520769	0.464894	-0.117862	-0.232393	0.357395	0.390688
