## Supplemental Table 9 for "Growth-dependent tRNA Reprogramming and Codon Bias Link Translation to Metabolic State in *Enterococcus faecalis*"

### Sheet: codon_usage
Table S9
LC-MS/MS detection parameters for RNA modifications identified in E. faecalis OG1RF.
Parameters for MRM-based detection of the internal standard and UV-based detection of the canonical nucleosides are shown at the bottom.
Short names are those designated as such on the Modomics website.
Modified Ribonucleoside	Short Name	Precursor Ion	Product Ion	Collision Energy	Retention Time (min)
N4-acetylcytidine	ac4C	286	154	8	7.4
2'-O-methylcytidine	Cm	258	112	8	3.3
5-carboxymethylaminomethyl-2-thiouridine	cmnm5s2U	348	141	12	2.7
dihydrouridine	D	247	115	4	1.3
5-formylcytidine	f5C	272	140	8	4.5
2'-O-methylguanosine	Gm	298	152	8	7.2
5-hydroxyuridine	ho5U	261	129	4	1.6
inosine	I	269	110	50	4.3
N6-isopentenyladenosine	i6A	336	204	16	9.3
1-methyladenosine	m1A	282	150	20	2
1-methylguanosine	m1G	298	166	12	7.1
2-methyladenosine	m2A	282	150	20	6.8
N2-methylguanosine	m2G	298	166	16	7.4
3-methyluridine	m3U	259	127	8	6.7
5-methylcytidine	m5C	258	126	8	2
5-methyluridine	m5U	259	127	8	4.8
N6,N6-dimethyladenosine	m6,6A	296	164	20	8.5
N6-methyladenosine	m6A	282	150	16	7.3
7-methylguanosine	m7G	298	166	12	3.2
5-methoxyuridine	mo5U	275	143	8	5.2
7-aminomethyl-7-deazaguanosine	preQ1	312	163	16	3
queuosine	Q	410	163	30	6.8
2-thiouridine	s2U	261	129	6	5.2
4-thiouridine	s4U	261	129	10	5.8
N6-threonylcarbamoyladenosine	t6A	413	281	8	8.7
pseudouridine	Y	245	209	6	1.3
[15N5]-2'-deoxyadenosine	15N5-dA	257	141	14	4.5
adenosine	A	N/A			3.8
cytidine	C				1.3
guanosine	G				4.5
uridine	U				2
